# Neural mechanisms to exploit positional geometry for collision avoidance

**DOI:** 10.1101/2021.12.11.472218

**Authors:** Ryosuke Tanaka, Damon A. Clark

## Abstract

Visual motion provides rich geometrical cues about the three-dimensional configuration the world. However, how brains decode the spatial information carried by motion signals remains poorly understood. Here, we study a collision avoidance behavior in *Drosophila* as a simple model of motion-based spatial vision. With simulations and psychophysics, we demonstrate that walking *Drosophila* exhibit a pattern of slowing to avoid collisions by exploiting the geometry of positional changes of objects on near-collision courses. This behavior requires the visual neuron LPLC1, whose tuning mirrors the behavior and whose activity drives slowing. LPLC1 pools inputs from object- and motion-detectors, and spatially biased inhibition tunes it to the geometry of collisions. Connectomic analyses identified circuitry downstream of LPLC1 that faithfully inherits its response properties. Overall, our results reveal how a small neural circuit solves a specific spatial vision task by combining distinct visual features to exploit universal geometrical constraints of the visual world.
