## Supplementary File 1 for "Neural mechanisms to exploit positional geometry for collision avoidance"

bodyId	subtype
2118913664	T5a
2182343553	T5a
2088219787	T5a
1528223502	T5a
2242401532	T5a
1838572310	T5a
5813125910	T5a
1932034968	T5a
2119604633	T5a
2150303130	T5a
2275098396	T5a
1746153500	T5a
1652704029	T5a
1931693857	T5a
1496847011	T5a
1932709028	T5a
2026145707	T5a
5813001900	T5a
1962733227	T5a
2275793712	T5a
2276130610	T5a
1806871988	T5a
1745475895	T5a
1839604408	T5a
1869961275	T5a
1557206715	T5a
1745475904	T5a
1838922052	T5a
2056516423	T5a
2056494665	T5a
1901661002	T5a
1745144139	T5a
5813002447	T5a
5813069520	T5a
1776847569	T5a
2212351702	T5a
1838248665	T5a
2117916890	T5a
1993763546	T5a
2057194204	T5a
1775837529	T5a
2338546141	T5a
1714781663	T5a
1652371810	T5a
2338887140	T5a
1901337324	T5a
1620982767	T5a
1683402224	T5a
2087870450	T5a
5813001461	T5a
1964076282	T5a
1808228604	T5a
2057530882	T5b
5813056646	T5b
2025122315	T5b
1683405963	T5b
1807196178	T5b
1776165651	T5b
1589951648	T5b
1994091810	T5b
2056511651	T5b
1838252836	T5b
2149966120	T5b
5813034025	T5b
1931357226	T5b
1838568232	T5b
1745475627	T5b
1621332530	T5b
5812997813	T5b
2117574971	T5b
2119273026	T5b
2211336643	T5b
5813002436	T5b
1620658115	T5b
1994104774	T5b
1775837518	T5b
1931694294	T5b
1869287638	T5b
2118253400	T5b
2024465881	T5b
1714445791	T5b
1496843104	T5b
5812998629	T5b
2274079334	T5b
1900322533	T5b
5813031916	T5b
5901212910	T5b
5813077750	T5b
1404078976	T5c
2055471360	T5c
5812999812	T5c
1652708230	T5c
1995452039	T5c
2025139718	T5c
1684080012	T5c
2367236493	T5c
2118573199	T5c
1558230672	T5c
2087213841	T5c
1619958675	T5c
5812992660	T5c
5813034387	T5c
1744444696	T5c
1993064728	T5c
5812995483	T5c
5812992668	T5c
1806509469	T5c
2245095198	T5c
2056516383	T5c
2366894881	T5c
1403737891	T5c
1838239780	T5c
2149253288	T5c
2024470697	T5c
1527532074	T5c
5813033898	T5c
2179947693	T5c
2057863343	T5c
2149956917	T5c
1993773111	T5c
1931698878	T5c
2212718142	T5c
2025481409	T5c
5813002435	T5c
2182338756	T5c
5813007176	T5c
2150303055	T5c
2338887635	T5c
1994104533	T5c
1838576598	T5c
5901198423	T5c
2117199703	T5c
1744781529	T5c
2149288412	T5c
5812990432	T5c
2429314661	T5c
2117545327	T5c
1652708336	T5c
1745480689	T5c
2307510896	T5c
1559262195	T5c
5901198709	T5c
1962030079	T5c
1589623172	T5d
2148238726	T5d
1932372234	T5d
1682029198	T5d
1807886991	T5d
1588924177	T5d
1745817746	T5d
5813034259	T5d
2400619285	T5d
1434781592	T5d
2025140249	T5d
2087892251	T5d
1714778140	T5d
1901328546	T5d
2024812451	T5d
5901203492	T5d
1775474727	T5d
2026832940	T5d
1869282994	T5d
1404083892	T5d
1682732726	T5d
1588919478	T5d
1559603768	T5d
2089239229	T5d
1621336765	T5d
1496851009	T5d
1403737545	T5d
1808227800	T5d
2182684760	T5d
1961688670	T5d
2151313375	T5d
2117203807	T5d
2088223973	T5d
1869287910	T5d
1465807975	T5d
5813079537	T5d
1931693938	T5d
1930649203	T5d
2025480565	T5d
1745812982	T5d
1745476087	T5d
1683742973	T5d
1620300671	T5d
