## Supplementary File 3 for "Neural mechanisms to exploit positional geometry for collision avoidance"

bodyId	label	Putative cell type
1745826040	1	T2
1746163735	1	T2
1622019612	1	T2
1746841053	1	T2
1715464557	1	T2
2462042055	1	T2
2243087816	1	T2
1652384172	2	T2
2121629556	7	T2
1901682750	7	T2
1685098640	7	T2
1682737070	7	T2
1839249628	7	T2
2152669266	7	T2
2181009844	7	T2
2151321527	7	T2
1997148949	7	T2
2430338527	7	T2
1994792005	7	T2
1994791924	7	T2
5812993999	7	T2
1528896615	7	T2
1653390605	7	T2
1932375738	7	T2
1840282178	7	T2
1964088638	7	T2
1838593619	7	T2
1839603811	7	T2
2027505207	7	T2
2305503550	7	T2
2429647533	7	T2
2089916456	7	T2
2461709197	7	T2
2461035678	7	T2
5812991434	7	T2
1902688915	7	T2
2242410060	7	T2
1870307194	7	T2
1962738054	7	T2
2057197730	7	T2
2305171146	7	T2
2367918925	7	T2
1838930911	7	T2
2243092694	7	T2
1653726766	7	T2
2398284469	7	T2
2367922695	7	T2
1591320187	7	T2
1591657996	7	T2
2335869009	7	T2
2153014283	1	T3
2277161602	1	T3
1747850610	1	T3
1375086576	1	T3
1498893207	1	T3
1405448568	1	T3
1343378293	1	T3
1903030022	1	T3
1435140019	1	T3
2152681741	1	T3
1624389373	1	T3
2371622224	1	T3
1903370637	1	T3
1314044279	1	T3
5813061978	1	T3
2274135787	2	T3
1778553558	2	T3
1963423871	2	T3
1931707620	2	T3
2305512045	2	T3
2119953769	2	T3
1654405288	2	T3
1559275773	2	T3
2150315534	2	T3
1995473402	2	T3
2150660898	2	T3
5813001897	2	T3
5812991753	2	T3
2493430566	2	T3
2461045038	2	T3
1840285845	2	T3
2430001569	2	T3
2399303447	2	T3
2242760202	2	T3
1840969117	2	T3
1560963349	2	T3
2118270383	2	T3
2120636773	2	T3
1250614181	2	T3
2213745665	2	T3
2243092309	2	T3
1745834913	2	T3
2118603277	2	T3
2368259754	2	T3
2336887816	2	T3
1838939619	2	T3
1437155837	2	T3
2182032859	4	T3
2399639966	4	T3
2462054403	4	T3
2431356850	4	T3
2120300162	4	T3
1685103574	4	T3
1654745737	4	T3
1777884283	4	T3
1684771153	4	T3
1683082636	4	T3
1714117692	4	T3
1715132564	4	T3
1807900271	4	T3
1746844658	4	T3
1933395614	4	T3
1840622963	4	T3
1189567281	4	T3
2368600232	4	T3
1189558538	4	T3
2337220448	4	T3
2368937375	4	T3
2399981732	4	T3
1621008845	4	T3
2462732124	4	T3
2463065679	4	T3
2463069715	4	T3
2463406184	4	T3
1933736681	4	T3
1872003761	4	T3
2399640386	4	T3
2088246203	4	T3
1623375063	4	T3
1902023616	4	T3
1745830444	4	T3
2400317355	4	T3
